# Comparative proximity biotinylation implicates RAB18 in sterol mobilization and biosynthesis

**DOI:** 10.1101/871517

**Authors:** Robert S. Kiss, Jarred Chicoine, Youssef Khalil, Robert Sladek, He Chen, Alessandro Pisaturo, Cyril Martin, Jessica D. Dale, Tegan A. Brudenell, Archith Kamath, Emanuele Paci, Anja Kerksiek, Dieter Lütjohann, Peter Clayton, Jimi C. Wills, Alex von Kriegsheim, Tommy Nilsson, Eamonn Sheridan, Mark T. Handley

**Author notes:** CORRESPONDING AUTHORS Robert S. Kiss Mark T. Handley. authors contributed equally.

## Abstract

Loss of functional RAB18 causes the autosomal recessive condition Warburg Micro syndrome. To better understand this disease, we used proximity biotinylation to generate an inventory of potential RAB18 effectors. A restricted set of 28 RAB18-interactions were dependent on the binary RAB3GAP1-RAB3GAP2 RAB18-guanine nucleotide exchange factor (GEF) complex. 12 of these 28 interactions are supported by prior reports and we have directly validated novel interactions with SEC22A, TMCO4 and INPP5B. Consistent with a role for RAB18 in regulating membrane contact sites (MCSs), interactors included groups of microtubule/membrane-remodelling proteins, membrane-tethering and docking proteins, and lipid-modifying/transporting proteins. Two of the putative interactors, EBP and OSBPL2/ORP2, have sterol substrates. EBP (emopamil binding protein) is a Δ8-Δ7 sterol isomerase and OSBPL2/ORP2 is a lipid transport protein. This prompted us to investigate a role for RAB18 in cholesterol biosynthesis. We find that the cholesterol precursor and EBP-product lathosterol accumulates in both RAB18-null HeLa cells and RAB3GAP1-null fibroblasts derived from an affected individual. Further, *de novo* cholesterol biosynthesis is impaired in cells in which RAB18 is absent or dysregulated. Our data demonstrate that GEF-dependent Rab-interactions are highly amenable to interrogation by proximity biotinylation and may suggest that Micro syndrome is a cholesterol biosynthesis disorder.
