## Supplementary material for "Comparative proximity biotinylation implicates RAB18 in sterol mobilization and biosynthesis": Table S2

### Sheet: Sheet1
Gene	Protein name	maj. Protein ID	% Seq. Cov.	sc BirA*-RAB18	sc BirA*-RAB18(Gln67Leu)(normalized)	sc BirA*-RAB18(Ser22Asn)(normalized)	Gln67Leu Ratio	Ser22Asn Ratio
c15orf38	protein C15orf38 isoform Iso 1 |HomoSapiens| GN=C15orf38 PE=1 SV=25	Q7Z6K5	28	6	9.58752	0	1.59792	0
LUZP1	zipper protein 1 isoform Iso 1 |HomoSapiens| GN=LUZP1 PE=1 SV=50	Q86V48 (+2)	7.5	5	8.52224	0	1.70445	0
NBAS	sequence isoform Iso 1 |HomoSapiens| GN=NBAS PE=1 SV=41	A2RRP1	24	65	22.3709	0	0.344167	0
SCFD2	family domain-containing protein 2 isoform Iso 1 |HomoSapiens| GN=SCFD2 PE=1 SV=32	Q8WU76	12	5	7.45696	0	1.49139	0
SEC23IP	protein isoform Iso 1 |HomoSapiens| GN=SEC23IP PE=1 SV=52	Q9Y6Y8	20	32	13.8486	0	0.43277	0
SLC25A4	translocase 1 isoform Iso 1 |HomoSapiens| GN=SLC25A4 PE=1 SV=74	P12235	30	33	33.0237	0	1.00072	0
TBC1D5	domain family member 5 isoform Iso 1 |HomoSapiens| GN=TBC1D5 PE=1 SV=40	Q92609	30	31	3.19584	0	0.103092	0
TMPO	polypeptide 2, isoform alpha isoform Alpha |HomoSapiens| GN=TMPO PE=1 SV=75	P42166	27	201	220.513	0	1.09708	0
USP15	carboxyl-terminal hydrolase 15 isoform Iso 3 |HomoSapiens| GN=USP15 PE=1 SV=117	Q9Y4E8.3 (+2)	14	4	17.0445	0	4.26112	0
ZW10	protein zw10 homolog isoform Iso 1 |HomoSapiens| GN=ZW10 PE=1 SV=68	O43264	35	37	14.9139	0	0.403079	0
CAMSAP1	spectrin-associated protein 1 isoform Iso 1 |HomoSapiens| GN=CAMSAP1 PE=1 SV=51	Q5T5Y3	48	139	99.0711	4.89558	0.712741	0.03522
ARFGAP3	factor GTPase-activating protein 3 isoform Iso 1 |HomoSapiens| GN=ARFGAP3 PE=1 SV=54	Q9NP61	38	57	31.9584	11.423	0.560674	0.200404
ATP6AP2	receptor isoform Iso 1 |HomoSapiens| GN=ATP6AP2 PE=1 SV=47	O75787	39	28	26.632	8.15929	0.951143	0.291403
ARFGAP2	factor GTPase-activating protein 2 isoform Iso 1 |HomoSapiens| GN=ARFGAP2 PE=1 SV=59	Q8N6H7	26	21	19.175	6.52743	0.913097	0.31083
DPYSL2	protein 2 isoform Iso 1 |HomoSapiens| GN=DPYSL2 PE=1 SV=117	Q16555	39	24	25.5667	8.15929	1.06528	0.339971
SLK	serine/threonine-protein kinase isoform Iso 1 |HomoSapiens| GN=SLK PE=1 SV=96	Q9H2G2 (+1)	14	19	23.4362	6.52743	1.23348	0.343549
GORASP2	reassembly-stacking protein 2 isoform Iso 1 |HomoSapiens| GN=GORASP2 PE=1 SV=48	Q9H8Y8	42	41	27.6973	14.6867	0.675544	0.358213
FAM134B	FAM134B isoform Iso 1 |HomoSapiens| GN=FAM134B PE=2 SV=40	Q9H6L5	33	18	17.0445	6.52743	0.946916	0.362635
NUP153	pore complex protein Nup153 isoform Iso 1 |HomoSapiens| GN=NUP153 PE=1 SV=87	P49790	20	29	34.089	11.423	1.17548	0.393897
GIGYF2	amino acid-rich with GYF domain-containing protein 2 isoform Iso 1 |HomoSapiens| GN=GIGYF2 PE=1 SV=84	Q6Y7W6	20	12	27.6973	4.89558	2.30811	0.407965
TPR	TPR isoform Iso 1 |HomoSapiens| GN=TPR PE=1 SV=211	P12270	23	24	56.4598	9.79115	2.35249	0.407965
RINT1	protein 1 isoform Iso 1 |HomoSapiens| GN=RINT1 PE=1 SV=38	Q6NUQ1	18	20	12.7834	8.15929	0.639168	0.407965
ATG2B	protein 2 homolog B isoform Iso 1 |HomoSapiens| GN=ATG2B PE=1 SV=46	Q96BY7	10	23	17.0445	9.79115	0.741064	0.425702
SCFD1	family domain-containing protein 1 isoform Iso 1 |HomoSapiens| GN=SCFD1 PE=1 SV=63	Q8WVM8	29	22	15.9792	9.79115	0.726327	0.445052
USE1	transport protein USE1 isoform Iso 1 |HomoSapiens| GN=USE1 PE=1 SV=46	Q9NZ43	22	11	6.39168	4.89558	0.581062	0.445052
TMX1	transmembrane protein 1 isoform Iso 1 |HomoSapiens| GN=TMX1 PE=1 SV=60	Q9H3N1	28	18	18.1098	8.15929	1.0061	0.453294
CORO1B	isoform Iso 1 |HomoSapiens| GN=CORO1B PE=1 SV=41	Q9BR76	33	21	30.8931	9.79115	1.4711	0.466245
PREB	regulatory element-binding protein isoform Iso 1 |HomoSapiens| GN=PREB PE=1 SV=42	Q9HCU5	41	21	26.632	9.79115	1.26819	0.466245
EFHD2	domain-containing protein D2 isoform Iso 1 |HomoSapiens| GN=EFHD2 PE=1 SV=41	Q96C19	32	13	17.0445	6.52743	1.31111	0.50211
MYH9	isoform Iso 1 |HomoSapiens| GN=MYH9 PE=1 SV=238	P35579	26	48	61.7863	24.4779	1.28721	0.509956
CALD1	isoform Iso 4 |HomoSapiens| GN=CALD1 PE=1 SV=84	Q05682.4 (+1)	24	12	19.175	6.52743	1.59792	0.543953
BET1	homolog isoform Iso 1 |HomoSapiens| GN=BET1 PE=1 SV=28	O15155	58	18	17.0445	9.79115	0.946916	0.543953
RABL3	protein 3 isoform Iso 1 |HomoSapiens| GN=RABL3 PE=1 SV=38	Q5HYI8	62	31	27.6973	17.9504	0.893461	0.579047
DSP	isoform DPI |HomoSapiens| GN=DSP PE=1 SV=221	P15924	9	33	21.3056	19.5823	0.645624	0.593403
EIF5	translation initiation factor 5 isoform Iso 1 |HomoSapiens| GN=EIF5 PE=1 SV=53	P55010	25	16	19.175	9.79115	1.19844	0.611947
CEP170	protein of 170 kDa isoform Iso 1 |HomoSapiens| GN=CEP170 PE=1 SV=65	Q5SW79	16	13	25.5667	8.15929	1.96667	0.627638
BCAP31	receptor-associated protein 31 isoform Iso 1 |HomoSapiens| GN=BCAP31 PE=1 SV=61	P51572	27	23	20.2403	14.6867	0.880014	0.638553
ARFGAP1	factor GTPase-activating protein 1 isoform Iso 1 |HomoSapiens| GN=ARFGAP1 PE=1 SV=48	Q8N6T3	35	15	15.9792	9.79115	1.06528	0.652743
BNIP1	transport protein SEC20 isoform Iso 1 |HomoSapiens| GN=BNIP1 PE=1 SV=42	Q12981.4	25	10	8.52224	6.52743	0.852224	0.652743
EPS15L1	growth factor receptor substrate 15-like 1 isoform Iso 1 |HomoSapiens| GN=EPS15L1 PE=1 SV=91	Q9UBC2 (+1)	31	35	44.7418	22.846	1.27834	0.652743
SNX1	nexin-1 isoform Iso 1 |HomoSapiens| GN=SNX1 PE=1 SV=47	Q13596 (+1)	23	12	13.8486	8.15929	1.15405	0.679941
VAMP3	membrane protein 3 isoform Iso 1 |HomoSapiens| GN=VAMP3 PE=1 SV=47	Q15836	49	19	17.0445	13.0549	0.897078	0.687098
COPG1	subunit gamma-1 isoform Iso 1 |HomoSapiens| GN=COPG1 PE=1 SV=62	Q9Y678	21	23	29.8278	16.3186	1.29686	0.709504
LARP1	protein 1 isoform Iso 1 |HomoSapiens| GN=LARP1 PE=1 SV=85	Q6PKG0	19	11	26.632	8.15929	2.42109	0.741754
LEMD3	nuclear membrane protein Man1 isoform Iso 1 |HomoSapiens| GN=LEMD3 PE=1 SV=51	Q9Y2U8	41	85	87.353	63.6425	1.02768	0.748735
FLNB	isoform Iso 1 |HomoSapiens| GN=FLNB PE=1 SV=209	O75369 (+1)	18	57	122.507	44.0602	2.14925	0.772986
MKL2	protein 2 isoform Iso 4 |HomoSapiens| GN=MKL2 PE=1 SV=37	Q9ULH7.4	41	99	138.486	76.6973	1.39885	0.774721
SYAP1	protein 1 isoform Iso 1 |HomoSapiens| GN=SYAP1 PE=1 SV=45	Q96A49	49	35	24.5014	27.7416	0.700041	0.792617
GOLGA5	subfamily A member 5 isoform Iso 1 |HomoSapiens| GN=GOLGA5 PE=1 SV=55	Q8TBA6	56	113	102.267	89.7522	0.905017	0.794267
YKT6	homolog YKT6 isoform Iso 1 |HomoSapiens| GN=YKT6 PE=1 SV=45	O15498	65	49	59.6557	39.1646	1.21746	0.799278
PGRMC2	progesterone receptor component 2 isoform Iso 1 |HomoSapiens| GN=PGRMC2 PE=1 SV=35	O15173	52	89	74.5696	71.8018	0.837861	0.806761
SRPR	recognition particle receptor subunit alpha isoform Iso 1 |HomoSapiens| GN=SRPR PE=1 SV=42	P08240	29	22	25.5667	17.9504	1.16212	0.815929
EIF4G1	translation initiation factor 4 gamma 1 isoform A |HomoSapiens| GN=EIF4G1 PE=1 SV=110	Q04637 (+3)	23	35	43.6765	29.3735	1.2479	0.839241
PALD	isoform Iso 1 |HomoSapiens| GN=PALD PE=1 SV=36	Q9ULE6	28	29	25.5667	24.4779	0.881611	0.844065
IFIT5	protein with tetratricopeptide repeats 5 isoform Iso 1 |HomoSapiens| GN=IFIT5 PE=1 SV=31	Q13325	31	25	38.3501	21.2142	1.534	0.848566
MTDH	LYRIC isoform Iso 1 |HomoSapiens| GN=MTDH PE=1 SV=54	Q86UE4	45	57	52.1987	48.9558	0.915767	0.858873
TEX2	sequence 2 protein isoform Iso 1 |HomoSapiens| GN=TEX2 PE=1 SV=34	Q8IWB9	20	19	22.3709	16.3186	1.17741	0.858873
SNAP29	protein 29 isoform Iso 1 |HomoSapiens| GN=SNAP29 PE=1 SV=46	O95721	54	45	36.2195	39.1646	0.804878	0.870324
PTPN1	phosphatase non-receptor type 1 isoform Iso 1 |HomoSapiens| GN=PTPN1 PE=1 SV=72	P18031	33	24	27.6973	21.2142	1.15405	0.883923
CLCC1	channel CLIC-like protein 1 isoform Iso 1 |HomoSapiens| GN=CLCC1 PE=1 SV=49	Q96S66	37	35	37.2848	31.0053	1.06528	0.885866
TMEM199	protein 199 isoform Iso 1 |HomoSapiens| GN=TMEM199 PE=1 SV=25	Q8N511	28	18	24.5014	16.3186	1.36119	0.906588
KIF5B	heavy chain isoform Iso 1 |HomoSapiens| GN=KIF5B PE=1 SV=90	P33176	27	23	29.8278	21.2142	1.29686	0.922355
ABCD3	cassette sub-family D member 3 isoform Iso 1 |HomoSapiens| GN=ABCD3 PE=1 SV=64	P28288	33	37	35.1542	34.269	0.950115	0.92619
CCDC47	domain-containing protein 47 isoform Iso 1 |HomoSapiens| GN=CCDC47 PE=1 SV=49	Q96A33	39	42	38.3501	39.1646	0.913097	0.932491
SRP68	recognition particle 68 kDa protein isoform Iso 1 |HomoSapiens| GN=SRP68 PE=1 SV=62	Q9UHB9	30	31	33.0237	29.3735	1.06528	0.947531
TAGLN2	isoform Iso 1 |HomoSapiens| GN=TAGLN2 PE=1 SV=64	P37802	85	43	56.4598	40.7965	1.31302	0.948755
SEC22B	protein SEC22b isoform Iso 1 |HomoSapiens| GN=SEC22B PE=1 SV=36	O75396	45	29	31.9584	27.7416	1.10201	0.956607
CD2AP	protein isoform Iso 1 |HomoSapiens| GN=CD2AP PE=1 SV=60	Q9Y5K6	56	52	70.3085	52.2195	1.35209	1.00422
CKAP4	protein 4 isoform Iso 1 |HomoSapiens| GN=CKAP4 PE=1 SV=90	Q07065	51	58	46.8723	58.7469	0.808144	1.01288
COPG2	subunit gamma-2 isoform Iso 1 |HomoSapiens| GN=COPG2 PE=1 SV=26	Q9UBF2	56	126	137.421	128.917	1.09064	1.02315
TLN1	isoform Iso 1 |HomoSapiens| GN=TLN1 PE=1 SV=202	Q9Y490	24	38	58.5904	39.1646	1.54185	1.03065
OSBPL8	protein-related protein 8 isoform Iso 1 |HomoSapiens| GN=OSBPL8 PE=1 SV=46	Q9BZF1	21	20	19.175	21.2142	0.958752	1.06071
EPB41L3	4.1-like protein 3 isoform B |HomoSapiens| GN=EPB41L3 PE=1 SV=89	Q9Y2J2.2	38	39	42.6112	42.4283	1.0926	1.08791
ZBTB33	regulator Kaiso isoform Iso 1 |HomoSapiens| GN=ZBTB33 PE=1 SV=47	Q86T24	27	6	20.2403	6.52743	3.37339	1.08791
RANBP2	SUMO-protein ligase RanBP2 isoform Iso 1 |HomoSapiens| GN=RANBP2 PE=1 SV=174	P49792	16	34	53.264	39.1646	1.56659	1.1519
VAPA	membrane protein-associated protein A isoform Iso 2 |HomoSapiens| GN=VAPA PE=1 SV=62	Q9P0L0.2	26	28	26.632	32.6372	0.951143	1.16561
TMPO	polypeptide 2, isoforms beta/gamma isoform Beta |HomoSapiens| GN=TMPO PE=1 SV=85	P42167	71	101	108.659	248.042	1.07583	1.23404
TBC1D15	domain family member 15 isoform Iso 2 |HomoSapiens| GN=TBC1D15 PE=1 SV=76	Q8TC07.2	24	13	26.632	16.3186	2.04862	1.25528
RANGAP1	GTPase-activating protein 1 isoform Iso 1 |HomoSapiens| GN=RANGAP1 PE=1 SV=76	P46060	51	32	47.9376	42.4283	1.49805	1.32588
CTTN	substrate cortactin isoform Iso 1 |HomoSapiens| GN=CTTN PE=1 SV=62	Q14247	38	33	42.6112	44.0602	1.29125	1.33516
VAPB	membrane protein-associated protein B/C isoform Iso 1 |HomoSapiens| GN=VAPB PE=1 SV=63	O95292	47	54	56.4598	73.4336	1.04555	1.35988
AKAP1	anchor protein 1, mitochondrial isoform Iso 1 |HomoSapiens| GN=AKAP1 PE=1 SV=48	Q92667	36	71	24.5014	104.439	0.345091	1.47097
HDLBP	isoform Iso 1 |HomoSapiens| GN=HDLBP PE=1 SV=83	Q00341	17	12	26.632	17.9504	2.21933	1.49587
Rab3GAP2	GTPase-activating protein non-catalytic subunit isoform Iso 1 |HomoSapiens| GN=RAB3GAP2 PE=1 SV=92	Q9H2M9	55	161	88.4183	254.57	0.549182	1.58118
Rab3GAP1	GTPase-activating protein catalytic subunit isoform Iso 1 |HomoSapiens| GN=RAB3GAP1 PE=1 SV=63	Q15042	48	106	52.1987	168.081	0.492441	1.58567
DNM1L	protein isoform Iso 1 |HomoSapiens| GN=DNM1L PE=1 SV=108	O00429 (+5)	44	36	14.9139	57.115	0.414276	1.58653
SMPD4	phosphodiesterase 4 isoform Iso 2 |HomoSapiens| GN=SMPD4 PE=1 SV=71	Q9NXE4.2	25	31	26.632	66.9062	0.859097	2.15826
DDRGK1	domain-containing protein 1 isoform Iso 1 |HomoSapiens| GN=DDRGK1 PE=1 SV=39	Q96HY6	44	24	23.4362	62.0106	0.976507	2.58378
DST	isoform Iso 2 |HomoSapiens| GN=DST PE=1 SV=110	Q03001.8	10	35	18.1098	99.5434	0.517422	2.8441
HSP90AB1	shock protein HSP 90-beta isoform Iso 1 |HomoSapiens| GN=HSP90AB1 PE=1 SV=142	P08238	40	38	31.9584	114.23	0.841011	3.00605
HSP90AA1	shock protein HSP 90-alpha isoform Iso 2 |HomoSapiens| GN=HSP90AA1 PE=1 SV=209	P07900.2	18	20	18.1098	60.3788	0.905488	3.01894
IRS4	receptor substrate 4 isoform Iso 1 |HomoSapiens| GN=IRS4 PE=1 SV=49	O14654	41	49	31.9584	151.763	0.652212	3.0972
RAB7A	protein Rab-7a isoform Iso 1 |HomoSapiens| GN=RAB7A PE=1 SV=69	P51149	43	1	7.45696	3.26372	7.45696	3.26372
ALDH3A2	aldehyde dehydrogenase isoform Iso 2 |HomoSapiens| GN=ALDH3A2 PE=1 SV=70	P51648.2	58	74	76.7002	254.57	1.03649	3.44013
NUDC	migration protein nudC isoform Iso 1 |HomoSapiens| GN=NUDC PE=1 SV=63	Q9Y266	37	16	14.9139	55.4832	0.93212	3.4677
EXOC4	complex component 4 isoform Iso 1 |HomoSapiens| GN=EXOC4 PE=1 SV=51	Q96A65	28	17	26.632	60.3788	1.56659	3.55169

### Sheet: prev
Gene	Symbol	Description	Human orthologue
CG8605	CG8605	RINT1 RAD50-interacting protein 1	RINT1
CG3539	Slh	SLY1	SCFD1, SCFD2
CG5483	lrrk	Leucine-rich repeats, Ras-like domain, Kinase family member	LRRK2, LRRK1, MFHAS1
CG3835	CG3835		D2HGDH
CG8449	CG8449	TBC1D5	TBC1D5
CG9900	mit(1)15	ZW-10	ZW10
CG13626	Syx18	syntaxin18	STX18
CG18729	zwilch	zwilch,RZZ complex	ZWILCH
CG1569	rod	rough deal, kinetochore associated 1	KNTC1, NBAS
CG11877	CG11877		ATG14
CG31935	CG31935	Rab3 GTPase-activating protein catalytic subunit	RAB3GAP1
CG7061	rab3-GAP	ortholog of Rab3GAP2 non catalytic subunit	RAB3GAP2
CG6605	BicD	BicD	BICD2, BICD1
CG12001	CG12001	spastic paraplegia 20, spartin	SPG20
