## Supplementary material for "Comparative proximity biotinylation implicates RAB18 in sterol mobilization and biosynthesis": Table S5

### Sheet: Sheet1
Gene	Protein name	maj. Protein ID	Unique Peptides	% Seq. Cov.	Mean WT LFQP Int.	Mean RAB3GAP-null LFQP Int. (normalized)	Mean RAB18-null LFQP Int. (normalized)	Mean RAB3GAP Ratio	Mean RAB18 Ratio
AHNAK2	Protein AHNAK2	Q8IVF2	4	1.6	2.51594e+07	1.11964e+07	3.81547e+06	0.272278	0.0935186
DHRS7	Dehydrogenase/reductase SDR family member 7	Q9Y394	4	12.7	125314000	1.60047e+07	1.10302e+07	0.113917	0.0935269
DSG2	Desmoglein-2	Q14126	19	29.8	2.66093e+08	8.85618e+07	3.52874e+07	0.392879	0.131162
PLD3	Phospholipase D3	Q8IV08	4	10.8	3.95713e+07	7.1924e+06	6.59363e+06	0.203349	0.149906
ATP9A	Probable phospholipid-transporting ATPase IIA	O75110	7	8	3.13003e+07	5.9593e+06	6.65617e+06	0.248696	0.208407
SLC38A2	Sodium-coupled neutral amino acid transporter 2	Q96QD8	4	12.5	5.67103e+08	2.89901e+08	1.27213e+08	0.503034	0.222829
TFRC	Transferrin receptor protein 1;Transferrin receptor protein 1, serum form	P02786	19	28.7	6.18817e+08	3.29432e+08	1.70662e+08	0.520018	0.288764
TNKS1BP1	182 kDa tankyrase-1-binding protein	Q9C0C2	9	8	4.28617e+07	6.95816e+06	1.28661e+07	0.242058	0.306106
AKAP1	A-kinase anchor protein 1, mitochondrial	Q92667	6	12.2	7.18857e+07	1.68153e+07	2.04286e+07	0.347363	0.313071
DVL2	Segment polarity protein dishevelled homolog DVL-2	O14641	6	16	5.53003e+07	4.07265e+07	2.48397e+07	0.687265	0.32084
SLC38A1	Sodium-coupled neutral amino acid transporter 1	Q9H2H9	4	5.7	8.02067e+07	4.19096e+07	3.07763e+07	0.504576	0.372106
TPD52L2	Tumor protein D54	O43399	14	62.6	9.61933e+08	5.19712e+08	3.84062e+08	0.492127	0.390626
FAM21A;FAM21C	WASH complex subunit FAM21A;WASH complex subunit FAM21C	Q641Q2;Q9Y4E1	11	11.9	5.11623e+07	2.48952e+07	3.10548e+07	0.314601	0.475684
IGF2R	Cation-independent mannose-6-phosphate receptor	P11717	17	8.6	1.67227e+08	9.89766e+07	8.08546e+07	0.653186	0.49203
CPD	Carboxypeptidase D	O75976	9	8.1	1.05176e+08	6.57735e+07	5.77829e+07	0.507137	0.499463
ITGB1	Integrin beta-1	P05556	16	22.7	1.25253e+09	1.03757e+09	6.70957e+08	0.757632	0.526761
STIM1	Stromal interaction molecule 1	Q13586	19	30.4	5.51417e+08	3.99739e+08	2.86619e+08	0.7069	0.551056
TRIP11	Thyroid receptor-interacting protein 11	Q15643	15	11	73524000	6.68604e+07	5.3361e+07	0.884114	0.56299
CYP51A1	Lanosterol 14-alpha demethylase	Q16850	11	26	86543000	7.55952e+07	6.21776e+07	0.661857	0.611514
SEC23IP	SEC23-interacting protein	Q9Y6Y8	18	23	3.55583e+08	2.58337e+08	2.57051e+08	0.74573	0.714518
TMX1	Thioredoxin-related transmembrane protein 1	Q9H3N1	8	24.3	7.04513e+08	6.09632e+08	5.29548e+08	0.775207	0.727621
USO1	General vesicular transport factor p115	O60763	5	5.6	4.16567e+07	5.81315e+07	3.90907e+07	1.13155	0.746961
RAB3GAP1	Rab3 GTPase-activating protein catalytic subunit	Q15042	8	12.2	5.82327e+07	0	4.6989e+07	0	0.789041
SCFD1	Sec1 family domain-containing protein 1	Q8WVM8	7	16.5	3.33953e+07	2.47955e+07	2.72881e+07	0.798123	0.79683
SHCBP1	SHC SH2 domain-binding protein 1	Q8NEM2	4	9.7	1.18218e+07	1.10401e+07	1.00212e+07	0.606294	0.820894
ARHGAP1	Rho GTPase-activating protein 1	Q07960	10	27.1	2.27253e+08	2.45031e+08	1.95607e+08	1.11181	0.844551
SYAP1	Synapse-associated protein 1	Q96A49	6	26.4	5.97217e+07	4.38237e+07	4.87523e+07	0.853499	0.873591
TOR1AIP1	Torsin-1A-interacting protein 1	Q5JTV8	9	18.7	6.21247e+07	5.71334e+07	5.56781e+07	0.911918	0.889812
DVL3	Segment polarity protein dishevelled homolog DVL-3	Q92997	8	18.6	176070000	1.75254e+08	1.62329e+08	0.937741	0.902266
TMEM109	Transmembrane protein 109	Q9BVC6	5	13.2	4.91607e+07	4.38184e+07	4.33134e+07	0.919258	0.907509
PDXDC1	Pyridoxal-dependent decarboxylase domain-containing protein 1	Q6P996	7	10	2.46067e+07	3.42482e+07	2.4351e+07	1.34602	0.934316
RAB3GAP2	Rab3 GTPase-activating protein non-catalytic subunit	Q9H2M9	7	6.7	26568000	8.36158e+06	2.60114e+07	0.206311	0.95803
PDCL	Phosducin-like protein	Q13371	8	28.6	1.53737e+08	9.04208e+07	1.50344e+08	0.673404	0.983359
ESYT1	Extended synaptotagmin-1	Q9BSJ8	30	35.3	1163200000	1.28216e+09	1.16787e+09	1.07049	1.00056
PBXIP1	Pre-B-cell leukemia transcription factor-interacting protein 1	Q96AQ6	6	10.7	62122000	2.96685e+07	7.0372e+07	0.54023	1.0334
TACC1	Transforming acidic coiled-coil-containing protein 1	O75410	5	9.2	41766000	2.13751e+07	4.39368e+07	0.392562	1.05289
TANC1	Protein TANC1	Q9C0D5	6	5.1	24763000	1.10758e+07	2.2403e+07	0.459733	1.06008
DVL1;DVL1P1	Segment polarity protein dishevelled homolog DVL-1;Putative segment polarity protein dishevelled homolog DVL1P1	O14640;P54792	2	8.1	1.32517e+07	1.64629e+07	1.33145e+07	1.24011	1.06863
REEP4	Receptor expression-enhancing protein 4	Q9H6H4	7	27.6	315950000	3.82006e+08	3.46981e+08	1.1899	1.07859
RTN4	Reticulon-4	Q9NQC3	4	5.8	3.24043e+08	3.61488e+08	3.57823e+08	1.07025	1.08379
MTDH	Protein LYRIC	Q86UE4	5	15.8	39479000	3.94739e+07	4.25986e+07	1.02613	1.13121
ARFGAP2	ADP-ribosylation factor GTPase-activating protein 2	Q8N6H7	15	39.2	2.29887e+08	3.95557e+08	3.00763e+08	1.64975	1.26036
LBR	Lamin-B receptor	Q14739	17	23.9	3.30733e+08	3.21114e+08	4.27066e+08	0.974256	1.31801
NUP98	Nuclear pore complex protein Nup98-Nup96;Nuclear pore complex protein Nup98;Nuclear pore complex protein Nup96	P52948	19	11.9	4.10073e+08	4.62285e+08	5.37811e+08	1.11923	1.32459
AHCTF1	Protein ELYS	Q8WYP5	45	28.2	1.00175e+09	1.32269e+09	1.41047e+09	1.24354	1.38951
NDC1	Nucleoporin NDC1	Q9BTX1	10	22.7	226360000	2.96996e+08	3.39962e+08	1.26065	1.48428
LEMD3	Inner nuclear membrane protein Man1	Q9Y2U8	7	11.3	3.59243e+07	4.12063e+07	5.50295e+07	1.24735	1.53349
C2orf44	WD repeat and coiled-coil-containing protein C2orf44	Q9H6R7	6	11.2	3.94963e+07	2.56748e+07	5.70505e+07	0.42228	1.5489
BICD2	Protein bicaudal D homolog 2	Q8TD16	31	38.1	5.28063e+08	9.12453e+08	7.58605e+08	1.71674	1.57439
STAU2	Double-stranded RNA-binding protein Staufen homolog 2	Q9NUL3	9	21.4	5.62447e+07	9.02473e+07	9.07755e+07	1.53579	1.61021
KTN1	Kinectin	Q86UP2	33	31	229300000	3.41098e+08	3.68749e+08	1.46079	1.61526
CLCC1	Chloride channel CLIC-like protein 1	Q96S66	5	14.5	2.51517e+07	3.24762e+07	4.67734e+07	1.44436	1.90859
DNMBP	Dynamin-binding protein	Q6XZF7	4	3.7	1.16207e+07	2.13759e+07	2.2623e+07	1.68703	1.96315
RRBP1	Ribosome-binding protein 1	Q9P2E9	59	52	460190000	9.24338e+08	8.98485e+08	2.08238	2.002
ZDBF2	DBF4-type zinc finger-containing protein 2	Q9HCK1	5	2.8	19702600	3.02796e+07	3.91862e+07	0.89439	3.40048
