## Supplementary material for "Comparative proximity biotinylation implicates RAB18 in sterol mobilization and biosynthesis": Table S6

### Sheet: plasmids
Name	Source (backbone)	Source (template)
pBioID2(Gly40Ser)-SEC22A	pmEmerald-SEC22A	PCR from pBioID2(Gly40Ser)(gift from Katarzyna Szymanska)
pBirA*-RAB18 (HeLa cells)	pcDNA3.1 mycBioID (Addgene Cat#35700)	PCR from pEGFP-RAB18
pBirA*-RAB18 (293 cells)	pcDNA5 FRT/TO FLAG-BirA(Arg118Gly) Gift from AC Gingras and B Raught	PCR from pCMV-RAB18
pBirA*-RAB18(Q67L) (293 cells)	pcDNA5 FRT/TO FLAG-BirA(Arg118Gly) Gift from AC Gingras and B Raught	PCR from pCMV-RAB18(Q67L)
pBirA*-RAB18(S22N) (293 cells)	pcDNA5 FRT/TO FLAG-BirA(Arg118Gly) Gift from AC Gingras and B Raught	PCR from pCMV-RAB18(S22N)
pCMV-RAB18	pCMV
pCMV-RAB18(Q67L)	pCMV-RAB18	Made by SDM
pCMV-RAB18(S22N)	pCMV-RAB18	Made by SDM
pEGFP-RAB18	pEGFP-C1 (Clontech)	Gerondopoulos et al. (2014)
pHA-RAB18	pCMV-HA	PCR from cDNA
pmCherry-ER	mCherry-ER-3 (Addgene Cat#55041)
pmCherry-RAB18	pmCherry-C1	pEGFP-RAB18
pmCherry-INPP5B	pmCherry-INPP5B (Addgene Cat#171947)
pmEmerald-RAB18	pmEmerald-C1 (Addgene Cat#53975)	pEGFP-RAB18
pmEmerald-RAB7A	pmEmerald-C1 (Addgene Cat#53975)	PCR from cDNA
pmEmerald-SEC22A	pmEmerald-C1 (Addgene Cat#53975)	PCR from pENTR223 SEC22A (DNASU Cat#HsCD00509092)
pmEmerald-SPG20	pmEmerald-C1 (Addgene Cat#53975)	PCR from plasmid (gift from Evan Reid)
pOG44	ThermoFisher Cat#V600520
pTMCO4-EGFP	pEGFP-N1 (Clontech)	Genewiz gene synthesis
pX461_RAB18_ex7_G1	pX461 (Addgene Cat#48140)	Annealed oligonucleotides
pX461_RAB3GAP1_ex15_G1	pX461 (Addgene Cat#48140)	Annealed oligonucleotides
pX461_RAB3GAP2_ex14_G1	pX461 (Addgene Cat#48140)	Annealed oligonucleotides
pX461_RAB3GAP2_ex20_G1	pX461 (Addgene Cat#48140)	Annealed oligonucleotides
pX461_SPART_ex3_G1	pX461 (Addgene Cat#48140)	Annealed oligonucleotides
pX461_TBC1D20_ex5_G1	pX461 (Addgene Cat#48140)	Annealed oligonucleotides
pX461_TBC1D20_ex7_G1	pX461 (Addgene Cat#48140)	Annealed oligonucleotides
pX461_TBC1D5_ex5_G1	pX461 (Addgene Cat#48140)	Annealed oligonucleotides
pX461_TRAPPC9_ ex14_G1	pX461 (Addgene Cat#48140)	Annealed oligonucleotides
pX461_TRAPPC9_ex13_G1	pX461 (Addgene Cat#48140)	Annealed oligonucleotides
pX462_RAB18_ex7_G2	pX462 (Addgene Cat#62987)	Annealed oligonucleotides
pX462_RAB3GAP1_ex15_G2	pX462 (Addgene Cat#62987)	Annealed oligonucleotides
pX462_RAB3GAP2_ex14_G2	pX462 (Addgene Cat#62987)	Annealed oligonucleotides
pX462_RAB3GAP2_ex20_G2	pX462 (Addgene Cat#62987)	Annealed oligonucleotides
pX462_SPART_ex3_G2	pX462 (Addgene Cat#62987)	Annealed oligonucleotides
pX462_TBC1D20_ex5_G2	pX462 (Addgene Cat#62987)	Annealed oligonucleotides
pX462_TBC1D20_ex7_G2	pX462 (Addgene Cat#62987)	Annealed oligonucleotides
pX462_TBC1D5_ex5_G2	pX462 (Addgene Cat#62987)	Annealed oligonucleotides
pX462_TRAPPC9_ex13_G2	pX462 (Addgene Cat#62987)	Annealed oligonucleotides
pX462_TRAPPC9_ex14_G2	pX462 (Addgene Cat#62987)	Annealed oligonucleotides

### Sheet: oligonucleotides
Name	type	sequence
RAB18_pcDNA5_FRT/TO_F	subcloning	CAGATATCTGCGGCCATGGACGAGGACGTGCTAACCA
RAB18_pcDNA5_FRT/TO_R	subcloning	TCGAGTTAGGCGGCCGCTTATAACACAGAGCAATAACCACCAC
BioID2_AgeI_F	subcloning	ACCGGTCGCCACCATGTTCAAGAACCTGATCTGGCT
BioID2_HindIII_R	subcloning	AAGCTTGAGCTCGAGATCTGAGTCCGGAGCTTCTTCTCAGGCTGAACTC
SEC22A_seq_FOR_1	sequencing	TTCATTCAGAGGACCAAGCA
SEC22A_seq_FOR_2	sequencing	CTGGCGGAATGTCAAATCTT
SEC22A_seq_REV_1	sequencing	AGCTTGATTTCCGTCTGCAT
SEC22A_seq_REV_2	sequencing	AGAAAAGCTGCCAGAGGTTG
SEC22A_C1_HindIII_F	subcloning	AAGCTTCGTCTATGATTTTATCTGCCTCAGTC
SEC22A_C1_BamHI_R	subcloning	GGATCCTCAGACATCATAATCGGGAGCCTT
SPG20_C1_HindIII_F	subcloning	AAGCTTCGGAGCAAGAGCCACAAAATGGAG
SPG20_C1_BamHI_R	subcloning	GGATCCTCATTTATCTTTCTTCTTTGCCTCC
RAB7A_F_HindIII	subcloning	AAGCTTGCACCTCTAGGAAGAAAGTGTTGC
RAB7A_R_BamHI	subcloning	GGATCCTCAGCAACTGCAGCTTTCTGC
RAB7A-seq_F	sequencing	CTCTCGGTGTGGCCTTCTAC
RAB7A-seq_R	sequencing	GCTTTGTGGCCACTTGTCTG
Hs_RAB18_CRISPR_ex7_G1_TOP	CRISPR gRNA seq	CACCGGGCACATTGTACACCATCAC
Hs_RAB18_CRISPR_ex7_G1_BOTTOM	CRISPR gRNA seq	AAACGTGATGGTGTACAATGTGCCC
Hs_RAB18_CRISPR_ex7_G2_TOP	CRISPR gRNA seq	CACCGGCATTCAGACCCCTGGACTGT
Hs_RAB18_CRISPR_ex7_G2_BOTTOM	CRISPR gRNA seq	AAACACAGTCCAGGGGTCTGAATGCC
Hs_RAB3GAP1_CRISPR_ex15_G1_TOP	CRISPR gRNA seq	CACCGGCCACTCCTTTCAACCCTCCA
Hs_RAB3GAP1_CRISPR_ex15_G1_BOTTOM	CRISPR gRNA seq	AAACTGGAGGGTTGAAAGGAGTGGCC
Hs_RAB3GAP1_CRISPR_ex15_G2_TOP	CRISPR gRNA seq	CACCGGTCTTGAAATGCGTTTCCGAT
Hs_RAB3GAP1_CRISPR_ex15_G2_BOTTOM	CRISPR gRNA seq	AAACATCGGAAACGCATTTCAAGACC
Hs_RAB3GAP2_CRISPR_ex14_G1_BOTTOM	CRISPR gRNA seq	AAACAGTCGAGTAGCTCAATTCCTCC
Hs_RAB3GAP2_CRISPR_ex14_G2_TOP	CRISPR gRNA seq	CACCGGTGATCTATGCGCCAAGAAG
Hs_RAB3GAP2_CRISPR_ex14_G2_BOTTOM	CRISPR gRNA seq	AAACCTTCTTGGCGCATAGATCACC
Hs_RAB3GAP2_CRISPR_ex20_G1_TOP	CRISPR gRNA seq	CACCGGTATATTTCTCTAGTAATGCC
Hs_RAB3GAP2_CRISPR_ex20_G1_BOTTOM	CRISPR gRNA seq	AAACGGCATTACTAGAGAAATATACC
Hs_RAB3GAP2_CRISPR_ex20_G2_TOP	CRISPR gRNA seq	CACCGGCGATTTTCTGATGATAAAGA
Hs_RAB3GAP2_CRISPR_ex20_G2_BOTTOM	CRISPR gRNA seq	AAACTCTTTATCATCAGAAAATCGCC
Hs_SPART_CRISPR_ex3_G1_TOP	CRISPR gRNA seq	CACCGAATGTCTGACCTTCGGCTCC
Hs_SPART_CRISPR_ex3_G1_BOTTOM	CRISPR gRNA seq	AAACGGAGCCGAAGGTCAGACATTC
Hs_SPART_CRISPR_ex3_G2_TOP	CRISPR gRNA seq	CACCGAAGAGCTCTCTATCATCCTC
Hs_SPART_CRISPR_ex3_G2_BOTTOM	CRISPR gRNA seq	AAACGAGGATGATAGAGAGCTCTTC
Hs_TRAPPC9_CRISPR_ ex14_G2_TOP	CRISPR gRNA seq	CACCGCGCGGGAATGACTTCCACTG
Hs_TRAPPC9_CRISPR_ ex14_G2_BOTTOM	CRISPR gRNA seq	AAACCAGTGGAAGTCATTCCCGCGC
Hs_TRAPPC9_CRISPR_ ex14_G1_TOP	CRISPR gRNA seq	CACCGTGCCCAGGTAGTGTGCACGA
Hs_TRAPPC9_CRISPR_ ex14_G1_BOTTOM	CRISPR gRNA seq	AAACTCGTGCACACTACCTGGGCAC
Hs_TRAPPC9_CRISPR_ ex13_G2_TOP	CRISPR gRNA seq	CACCGCGACGCAGCATCGTAAGCC
Hs_TRAPPC9_CRISPR_ ex13_G2_BOTTOM	CRISPR gRNA seq	AAACGGCTTACGATGCTGCGTCGC
Hs_TRAPPC9_CRISPR_ ex13_G1_TOP	CRISPR gRNA seq	CACCGGAGTTCGAGTCTCTCCCTG
Hs_TRAPPC9_CRISPR_ ex13_G1_BOTTOM	CRISPR gRNA seq	AAACCAGGGAGAGACTCGAACTCC
Hs_TBC1D20_CRISPR_ex5_G1_TOP	CRISPR gRNA seq	CACCGGTGCTTGGTGTTGTCCATTGT
Hs_TBC1D20_CRISPR_ex5_G1_BOTTOM	CRISPR gRNA seq	AAACACAATGGACAACACCAAGCACC
Hs_TBC1D20_CRISPR_ex5_G2_TOP	CRISPR gRNA seq	CACCGGTCTGATGCCCATCATTGACC
Hs_TBC1D20_CRISPR_ex5_G2_BOTTOM	CRISPR gRNA seq	AAACGGTCAATGATGGGCATCAGACC
Hs_TBC1D20_CRISPR_ex7_G1_TOP	CRISPR gRNA seq	CACCGGCTGCTGATCAGTGTCTCATA
Hs_TBC1D20_CRISPR_ex7_G1_BOTTOM	CRISPR gRNA seq	AAACTATGAGACACTGATCAGCAGCC
Hs_TBC1D20_CRISPR_ex7_G2_TOP	CRISPR gRNA seq	CACCGGCCCATCCGAACTTGCTCGGG
Hs_TBC1D20_CRISPR_ex7_G2_BOTTOM	CRISPR gRNA seq	AAACCCCGAGCAAGTTCGGATGGGCC
Hs_TBC1D5_CRISPR_ex5_G1_TOP	CRISPR gRNA seq	CACCGATCAATAATCCTCTTTCAC
Hs_TBC1D5_CRISPR_ex5_G1_BOTTOM	CRISPR gRNA seq	AAACGTGAAAGAGGATTATTGATC
Hs_TBC1D5_CRISPR_ex5_G2_TOP	CRISPR gRNA seq	CACCGCCAACAACCTTCCTCGGGT
Hs_TBC1D5_CRISPR_ex5_G2_BOTTOM	CRISPR gRNA seq	AAACACCCGAGGAAGGTTGTTGGC
TBC1D5_ex5_F	Genotyping	TCCTCAAGACAAAAGTCAATGG
TBC1D5_ex5_R	Genotyping	GGTTTTAGGTGGTACTGTATGTGG
TRAPPC9_ex13_F	Genotyping	CGATCGGCTCTGGACCTC
TRAPPC9_ex13_R	Genotyping	CAATGTCTTAAGGCTCATTTGG
TRAPPC9_ex14_F	Genotyping	GAATTACAGGCTCTTTGTGCC
TRAPPC9_ex14_R	Genotyping	ACTGCTTCAGCCGTGGG
SPG20_ex3_F	Genotyping	CAGCAAATTCCAAGCATGTAG
SPG20_ex3_R	Genotyping	TGATGTTGATGTTTCTTAAAGCC
TBC1D20_ex5_F	Genotyping	GTAGCGCGACGGCCAGTACAATGAGGAAACTGCGCTC
TBC1D20_ex5_R	Genotyping	CAGGGCGCAGCGATGACAACTCACTGGCCTGTTTTCTG
TBC1D20_ex7_F	Genotyping	GTAGCGCGACGGCCAGTCCAACCCTATCCCACCAG
TBC1D20_ex7_R	Genotyping	CAGGGCGCAGCGATGACAACATTTGGGCTGAGTCCTG
RAB18_ex7_F	Genotyping	GTAGCGCGACGGCCAGTATGCCCTGATAGTTTCCCAG
RAB18_ex7_R	Genotyping	CAGGGCGCAGCGATGACGATGTGCAAACTGCAAGGTCC
RAB3GAP1_ex15_F	Genotyping	GTAGCGCGACGGCCAGTTCTCTCCCTACGACCTTTTCAG
RAB3GAP1_ex15_R	Genotyping	CAGGGCGCAGCGATGACTCTTGCCACTTTCTTAGGGC
RAB3GAP2_ex14_F	Genotyping	GTAGCGCGACGGCCAGTTAGCTTTTCTTACCCCACCC
RAB3GAP2_ex14_R	Genotyping	CAGGGCGCAGCGATGACTACATGCCAGGCACTCACAG
RAB3GAP2_ex20_F	Genotyping	GTAGCGCGACGGCCAGTAGTCGACTTTTGCTTACAGCC
RAB3GAP2_ex20_R	Genotyping	CAGGGCGCAGCGATGACTGACCAGAGTATCTTTTGTTGGC

### Sheet: antibodies
Target	Source	Cat#	WB dilution	IF dilution	Validation
RAB3GAP1	Bethyl Labs	A302-114A	1--1000	NA	RAB3GAP1 band absent in RAB3GAP1-null cells. Fig. S1C.
RAB3GAP2	Sigma Aldrich	HPA026273	1--200	NA	RAB3GAP2 band absent in RAB3GAP2-null cells. Fig. S1D.
ZW10	Proteintech	24561-1-AP	1--1000	1--25	IB band expected size; Fig.1E. KD-validated in [23]. Used in [16].
STX18	Proteintech	16013-1-AP	1--500	1--25	IB band expected size; Fig.1E.
SPG20	Proteintech	13791-1-AP	1--1000	1--25	IB band expected size; Fig.1E. Quantitative IF in [41].
RAB18	Eurogentec	Custom Made	1--200	NA	RAB18 band absent in RAB18-null cells. Fig. S1B.
TBC1D20	Sigma Aldrich	HPA043613	1--200	NA	TBC1D20 band absent in TBC1D20-null cells. Fig. S1E.
RINT1	Proteintech	14567-1-AP	NA	1--25	Manufacturer validated for IF.
REEP4	Proteintech	26650-1-AP	NA	1--50	Used in [doi.org/10.1093/hmg/ddac072]
BNIP1	Proteintech	15964-1-AP	NA	1--25	Used in [10.1371/journal.pone.0024367].
C2CD2	Proteintech	25507-1-AP	NA	1--25	Manufacturer validated.
TRIM13	Proteintech	22021-1-AP	NA	1--25	Manufacturer validated.
WFS1	Proteintech	11558-1-AP	NA	1--50	KD-validated in [10.1073/pnas.1421055111]. IF in [10.1016/j.nmd.2016.12.003].
INPP5B	Proteintech	15141-1-AP	NA	1--25	KD-validated, IF in [doi.org/10.1371/journal.pone.0066727].
OSBPL2	Proteintech	14751-1-AP	NA	1--25	KD-validated, IF, ChIP in [10.1016/j.mce.2016.03.006].
NBAS	Proteintech	14683-1-AP	NA	1--50	Used in [doi.org/10.1016/j.bone.2018.06.013]
GFP	Clontech	#632375	1--5000	NA	Widely used.
HA	Sigma Aldrich	H9658	1--1000	NA	Widely used.
HA	Sigma Aldrich	H6908	NA	NA	Widely used.
β-Actin	Thermo Fisher	AM4302	1--10000	NA	Widely used.
β-Tubulin	Abcam	ab21057	1--5000	NA	Widely used.
mCherry	Proteintech	26765-1-AP	1--1000	NA	Widely used.

### Sheet: mass-spec
Experiment	HeLa RAB18 BioID	HeLa SEC22A BioID	RPE1 Proteomics	HeLa Proteomics	T-Rex-293 BioID
Instrument	Q Exactive Plus	Lumos	Lumos	Q Exactive Plus	Velos Orbitrap
Software	MaxQuant 1.6.2.10	MaxQuant 1.6.7.0	MaxQuant 1.6.2.10	MaxQuant 1.5.7.4
Proteome Version	2018_07	2019_07	2018_07	2017_01	NeXtProt
Runtime (min)	61	61	181	141
MS1 Resolution	70k	120k	120k	70k	30K
AGC	3000000	500000	700000	3000000
MaxIT	60	50	50	60
Scan	300-1650	350-1400	350-1500	300-1650	380-1400
Detector	FT	IT	IT	FT
Resolution	17.5k	Rapid	Rapid	17.5k
AGC	50000	20000	700000	50000
MaxIT	250	50	55	250
Loop count	12			12
Loop time		1	3
Isolation	1.2	1.1	1.2	1.4
Scan	200-2000	auto	auto	200-2000
Fixed first mass	100	140	140	100
NCE	28	28	30	26
Min intensity		10000	10000		5000
Min AGC	5000			5000
Apex trigger	20000			20000
Z excl	un,1,>6	un,1,>6	un,1,>6	un,1,>6
Peptide match	Preferred	Preferred	Preferred	Preferred
Exclude isotoped	on	TRUE	TRUE	on
Dynamic exclusion	10	12	36	30	100
Gradient	98% A 2% B, then to 35% B in 40 minutes*	98% A 2% B, then to 30% B in 40 minutes and 50% B by 46 minutes*	98% A 2% B, then to 30% B in 140 minutes and 50% B by 160 minutes*	98% A 2% B, then to 30% B in 110 minutes and 45% B by 120 minutes*
Packed emitter	Made in-house	Aurora, IonOpticks, Australia	Made in-house	Made in-house
Flow-rate	0.4µl/min loading, 0.25µl/min gradient	0.4µl/min loading, 0.4µl/min gradient	0.4µl/min loading, 0.25µl/min gradient	0.4µl/min loading, 0.25µl/min gradient
*A is 2% acetonitrile 0.5% acetic acid, B is 80% acetonitrile 0.5% acetic acid
